# A wide foodomics approach coupled with metagenomics elucidates the environmental signature of Protected Geographical Indication potatoes

**DOI:** 10.1101/2022.10.12.511727

**Authors:** Anastasia Boutsika, Michail Michailidis, Maria Ganopoulou, Athanasios Dalakouras, Christina Skodra, Aliki Xanthopoulou, George Stamatakis, Martina Samiotaki, Georgia Tanou, Theodoros Moysiadis, Lefteris Angelis, Christos Bazakos, Athanassios Molassiotis, Irini Nianiou-Obeidat, Ifigeneia Mellidou, Ioannis Ganopoulos

## Abstract

The term “terroir” has been widely employed to link differential geographic phenotypes with sensorial signatures of agricultural food products, influenced by agricultural practices, soil type and climate. Nowadays, the Geographical Indications labeling has been developed to safeguard the quality of plant-derived food that is linked to a certain terroir and is generally considered as an indication of superior organoleptic properties and phytochemical profile. As the dynamics of agroecosystems are highly intricate, consisting of tangled networks of interactions between plants, microorganisms, and the surrounding environment, the recognition of the key molecular components of terroir fingerprinting remains a great challenge to protect both the origin and the safety of food commodities. Furthermore, the contribution of microbiome as a potential driver of the terroir signature has been underestimated until recently. Herein, we present a first comprehensive view of the multi-omic landscape related to transcriptome, proteome, epigenome, and metagenome of the popular Protected Geographical Indication potatoes of Naxos.
