## Supplementary material for "A wide foodomics approach coupled with metagenomics elucidates the environmental signature of Protected Geographical Indication potatoes": Table S3

### Sheet: Sheet1
	Supplementary Table 3. RNAseq data at harvest and post-harvest
	Sample	Clean paired reads
	Raw reads	Clean data (bp)
	Raw Data (bp)	Mapped (%)
	Clean reads
	Sample	Raw reads	Raw Data (bp)	Clean reads	Clean paired reads	Clean data (bp)	Mapped (%)
	L1_RNA	121420440	18213066000	121420440	60710220	18049101650	96.22
	L2_RNA	55418666	8312799900	55418666	27709333	8227151576	93.81
	L3_RNA	42377518	6356627700	42377518	21188759	6303979327	94.23
	L4_RNA	91551964	13732794600	91551964	45775982	13639825399	95.99
	L5_RNA	62861662	9429249300	62861662	31430831	9358853232	94.27
	L6_RNA	100821046	15123156900	100821046	50410523	15024240014	96
	N1_RNA	56692632	8503894800	56692632	28346316	8393086872	92.48
	N2_RNA	98197260	14729589000	98197260	49098630	14563637087	96.14
	N3_RNA	58813150	8821972500	58813150	29406575	8707357786	92.95
	N4_RNA	61684196	9252629400	61684196	30842098	9173270377	94.97
	N5_RNA	65937986	9890697900	65937986	32968993	9803801075	94.57
	N6_RNA	56969384	8545407600	56969384	28484692	8471294949	94.37
	MEAN	7.27288e+07	10909323800	7.27288e+07	3.63644e+07	1.08096e+10	94.6667
	TOTAL	872745904	130911885600	872745904	436372952	129715599344
