## Supplementary material for "A wide foodomics approach coupled with metagenomics elucidates the environmental signature of Protected Geographical Indication potatoes": Table S9

### Sheet: multi-omic
	Supplementary Table 9. Multi-omic dataset at harvest and post-harvest
	Harvest	Description
	Post-Harvest	regionID
		C_context
		region
		diff.Methy
	Harvest					Post-Harvest
	Description	regionID	C_context	region	diff.Methy	Description	regionID	C_context	region	diff.Methy
	NA	Soltu.Atl.03_1G022860	CG	intron	-0.515646	NA	Soltu.Atl.01_4G010470	exon	CHG	0.0382472
		Soltu.Atl.03_1G022860	CHG	intron	-0.564229		Soltu.Atl.01_4G010470	TSS	CHG	0.0382472
		Soltu.Atl.03_1G022860	CHG	intron	-0.368208		Soltu.Atl.01_4G010470	promoter	CHG	0.0382472
		Soltu.Atl.03_1G022860	CHH	intron	-0.110283		Soltu.Atl.01_4G010470	exon	CHH	0.0308717
		Soltu.Atl.03_1G022860	CHH	promoter	-0.10965		Soltu.Atl.01_4G010470	TSS	CHH	0.0308717
	NA	Soltu.Atl.04_1G009280	CG	exon	-0.291387		Soltu.Atl.01_4G010470	promoter	CHH	0.0308717
		Soltu.Atl.04_1G009280	CG	intron	-0.291387		Soltu.Atl.01_4G010470	exon	CG	0.184734
		Soltu.Atl.04_1G009280	CHH	intron	-0.122277		Soltu.Atl.01_4G010470	TSS	CG	0.184734
		Soltu.Atl.04_1G009280	CHG	intron	-0.271788		Soltu.Atl.01_4G010470	promoter	CG	0.184734
	NA	Soltu.Atl.05_0G004020	CG	intron	0.229216	Chloroplast	Soltu.Atl.02_1G005310	promoter	CG	0.401707
		Soltu.Atl.05_0G004020	CHG	intron	0.24021		Soltu.Atl.02_1G005310	promoter	CHH	0.0444703
		Soltu.Atl.05_0G004020	CHH	exon	0.0864599		Soltu.Atl.02_1G005310	promoter	CHG	0.329315
		Soltu.Atl.05_0G004020	CHH	intron	0.0864599	NA	Soltu.Atl.02_4G001920	exon	CG	-0.350094
		Soltu.Atl.05_0G004020	CHG	exon	0.195286		Soltu.Atl.02_4G001920	intron	CG	-0.350094
		Soltu.Atl.05_0G004020	CG	exon	0.229719		Soltu.Atl.02_4G001920	exon	CHG	-0.316096
		Soltu.Atl.05_0G004020	CG	intron	0.229719		Soltu.Atl.02_4G001920	intron	CHG	-0.316096
		Soltu.Atl.05_0G004020	CG	intron	0.0805404		Soltu.Atl.02_4G001920	exon	CHH	-0.0608585
	O-fucosyltransferase 36-like	Soltu.Atl.06_1G008310	CHH	promoter	-0.182032		Soltu.Atl.02_4G001920	intron	CHH	-0.0608585
		Soltu.Atl.06_1G008310	CG	promoter	0.37949		Soltu.Atl.02_4G001920	intron	CG	-0.221616
		Soltu.Atl.06_1G008310	CHG	promoter	0.351667		Soltu.Atl.02_4G001920	intron	CHG	-0.385738
	NA	Soltu.Atl.06_1G012160	CHH	exon	0.071974		Soltu.Atl.02_4G001920	intron	CG	-0.429059
		Soltu.Atl.06_1G012160	CHH	intron	0.071974		Soltu.Atl.02_4G001920	intron	CHG	-0.223349
		Soltu.Atl.06_1G012160	CHH	TSS	0.071974		Soltu.Atl.02_4G001920	intron	CHG	-0.237805
		Soltu.Atl.06_1G012160	CHH	promoter	0.071974		Soltu.Atl.02_4G001920	exon	CHG	-0.237805
		Soltu.Atl.06_1G012160	CHG	exon	0.123844	random slug protein 5-like	Soltu.Atl.02_4G017450	intron	CHG	-0.322613
		Soltu.Atl.06_1G012160	CHG	TSS	0.123844		Soltu.Atl.02_4G017450	exon	CHG	-0.322613
		Soltu.Atl.06_1G012160	CHG	promoter	0.123844		Soltu.Atl.02_4G017450	intron	CHH	-0.143253
		Soltu.Atl.06_1G012160	CG	promoter	0.163734		Soltu.Atl.02_4G017450	intron	CG	-0.323212
	binding partner of ACD11 1-like	Soltu.Atl.06_1G012170	CHH	promoter	0.071974		Soltu.Atl.02_4G017450	exon	CG	-0.323212
		Soltu.Atl.06_1G012170	CHG	promoter	0.123844	NA	Soltu.Atl.03_0G001720	TES	CHH	0.0385242
		Soltu.Atl.06_1G012170	CG	promoter	0.163734		Soltu.Atl.03_0G001720	exon	CHH	0.0385242
	NA	Soltu.Atl.08_4G002770	CHH	intron	0.0429581		Soltu.Atl.03_0G001720	promoter	CHH	-0.042142
		Soltu.Atl.08_4G002770	CHH	exon	0.0429581		Soltu.Atl.03_0G001720	promoter	CG	-0.0992349
		Soltu.Atl.08_4G002770	CHG	intron	0.190334		Soltu.Atl.03_0G001720	promoter	CHG	-0.0653772
		Soltu.Atl.08_4G002770	CHG	exon	0.190334	NA	Soltu.Atl.03_0G001740	promoter	CHH	-0.042142
		Soltu.Atl.08_4G002770	CG	intron	0.209259		Soltu.Atl.03_0G001740	promoter	CG	-0.0992349
		Soltu.Atl.08_4G002770	CG	exon	0.209259		Soltu.Atl.03_0G001740	promoter	CHG	-0.0653772
	RNA polymerase II transcription subunit 28-like	Soltu.Atl.08_4G011660	CHG	promoter	-0.230279		Soltu.Atl.03_0G001740	intron	CG	-0.0201627
		Soltu.Atl.08_4G011660	CHG	promoter	-0.346988		Soltu.Atl.03_0G001740	intron	CG	-0.187015
		Soltu.Atl.08_4G011660	CG	promoter	-0.235372	NA	Soltu.Atl.04_3G004000	promoter	CG	-0.312793
		Soltu.Atl.08_4G011660	CHG	intron	-0.317944		Soltu.Atl.04_3G004000	promoter	CHG	-0.190679
		Soltu.Atl.08_4G011660	CHG	exon	-0.317944		Soltu.Atl.04_3G004000	promoter	CHH	-0.161931
		Soltu.Atl.08_4G011660	CHH	intron	0.0639122	Chloroplast	Soltu.Atl.05_1G013850	promoter	CHG	-0.0822015
		Soltu.Atl.08_4G011660	CHH	intron	-0.165554		Soltu.Atl.05_1G013850	promoter	CG	-0.103658
	DETOXIFICATION 18-like	Soltu.Atl.10_4G001390	CHH	promoter	0.37342		Soltu.Atl.05_1G013850	promoter	CHH	-0.0265548
		Soltu.Atl.10_4G001390	CHG	promoter	0.646102		Soltu.Atl.05_1G013850	promoter	CG	-0.0647887
		Soltu.Atl.10_4G001390	CG	promoter	0.509648	NA	Soltu.Atl.05_2G011440	promoter	CHH	-0.133973
	F-box protein At5g03970-like	Soltu.Atl.12_1G009010	CG	promoter	0.294661		Soltu.Atl.05_2G011440	promoter	CHG	0.334029
		Soltu.Atl.12_1G009010	CG	TSS	0.294661		Soltu.Atl.05_2G011440	intron	CG	0.25101
		Soltu.Atl.12_1G009010	CG	exon	0.294661		Soltu.Atl.05_2G011440	exon	CG	0.25101
		Soltu.Atl.12_1G009010	CG	intron	0.294661		Soltu.Atl.05_2G011440	intron	CHG	0.371931
		Soltu.Atl.12_1G009010	CHG	promoter	0.285444		Soltu.Atl.05_2G011440	exon	CHG	0.371931
		Soltu.Atl.12_1G009010	CHG	TSS	0.285444		Soltu.Atl.05_2G011440	intron	CHG	0.231602
		Soltu.Atl.12_1G009010	CHG	exon	0.285444		Soltu.Atl.05_2G011440	intron	CHG	0.270183
		Soltu.Atl.12_1G009010	CHH	promoter	0.0944775		Soltu.Atl.05_2G011440	intron	CHG	0.386866
		Soltu.Atl.12_1G009010	CHH	TSS	0.0944775	ovarian cancer-associated gene 2 protein	Soltu.Atl.05_3G011380	promoter	CHG	-0.249058
		Soltu.Atl.12_1G009010	CHH	exon	0.0944775		Soltu.Atl.05_3G011380	promoter	CHH	-0.0639042
	NA	Soltu.Atl.12_3G009260	CHH	intron	0.0951204		Soltu.Atl.05_3G011380	promoter	CHG	-0.215207
		Soltu.Atl.12_3G009260	CHG	exon	0.374747		Soltu.Atl.05_3G011380	promoter	CG	-0.270403
		Soltu.Atl.12_3G009260	CHG	intron	0.374747		Soltu.Atl.05_3G011380	promoter	CHG	-0.267012
		Soltu.Atl.12_3G009260	CG	exon	0.410109	NA	Soltu.Atl.05_4G011800	intron	CHG	-0.203769
		Soltu.Atl.12_3G009260	CG	intron	0.410109		Soltu.Atl.05_4G011800	exon	CHG	0.454141
		Soltu.Atl.12_3G009260	CHG	exon	0.328729		Soltu.Atl.05_4G011800	intron	CHG	-0.205362
		Soltu.Atl.12_3G009260	CHG	TSS	0.328729		Soltu.Atl.05_4G011800	exon	CHH	0.07301
		Soltu.Atl.12_3G009260	CHG	promoter	0.328729		Soltu.Atl.05_4G011800	exon	CG	0.221036
	NA	Soltu.Atl.12_3G011490	CHG	intron	-0.234561		Soltu.Atl.05_4G011800	TSS	CG	0.221036
		Soltu.Atl.12_3G011490	CG	intron	-0.151608		Soltu.Atl.05_4G011800	promoter	CG	0.221036
		Soltu.Atl.12_3G011490	CHH	intron	-0.13871		Soltu.Atl.05_4G011800	promoter	CG	-0.28522
		Soltu.Atl.12_3G011490	CHH	exon	-0.13871	NA	Soltu.Atl.06_4G023140	intron	CHG	0.385064
							Soltu.Atl.06_4G023140	exon	CHG	0.385064
							Soltu.Atl.06_4G023140	utr5	CHG	0.385064
							Soltu.Atl.06_4G023140	TSS	CHG	0.385064
							Soltu.Atl.06_4G023140	promoter	CHG	0.385064
							Soltu.Atl.06_4G023140	exon	CHH	0.121389
							Soltu.Atl.06_4G023140	utr5	CHH	0.121389
							Soltu.Atl.06_4G023140	TSS	CHH	0.121389
							Soltu.Atl.06_4G023140	promoter	CHH	0.121389
							Soltu.Atl.06_4G023140	exon	CG	0.489357
							Soltu.Atl.06_4G023140	utr5	CG	0.489357
							Soltu.Atl.06_4G023140	TSS	CG	0.489357
							Soltu.Atl.06_4G023140	promoter	CG	0.489357
						NA	Soltu.Atl.07_0G004580	promoter	CG	-0.0737954
							Soltu.Atl.07_0G004580	intron	CHH	-0.14455
							Soltu.Atl.07_0G004580	intron	CHG	-0.382086
							Soltu.Atl.07_0G004580	exon	CHG	0.444506
							Soltu.Atl.07_0G004580	TES	CHG	0.444506
							Soltu.Atl.07_0G004580	exon	CG	0.543065
							Soltu.Atl.07_0G004580	TES	CG	0.543065
							Soltu.Atl.07_0G004580	exon	CHH	0.116077
							Soltu.Atl.07_0G004580	TES	CHH	0.116077
						P mitochondrial DNA, contig: PMt002	Soltu.Atl.07_0G004590	promoter	CHH	-0.14455
							Soltu.Atl.07_0G004590	promoter	CHG	-0.382086
							Soltu.Atl.07_0G004590	promoter	CHG	0.444506
							Soltu.Atl.07_0G004590	promoter	CG	0.543065
							Soltu.Atl.07_0G004590	promoter	CHH	0.116077
							Soltu.Atl.07_0G004590	exon	CHG	-0.171925
							Soltu.Atl.07_0G004590	TES	CHG	-0.171925
							Soltu.Atl.07_0G004590	exon	CG	-0.170769
							Soltu.Atl.07_0G004590	TES	CG	-0.170769
						Chloroplast	Soltu.Atl.07_2G004930	promoter	CG	-0.0468481
							Soltu.Atl.07_2G004930	intron	CHH	0.106017
							Soltu.Atl.07_2G004930	intron	CHG	0.13934
							Soltu.Atl.07_2G004930	intron	CHG	0.493665
							Soltu.Atl.07_2G004930	intron	CG	0.53758
						Chloroplast	Soltu.Atl.07_2G004940	promoter	CHH	0.106017
							Soltu.Atl.07_2G004940	promoter	CHG	0.13934
							Soltu.Atl.07_2G004940	promoter	CHG	0.493665
							Soltu.Atl.07_2G004940	promoter	CG	0.53758
						Chloroplast	Soltu.Atl.07_4G007490	promoter	CG	0.334589
							Soltu.Atl.07_4G007490	promoter	CHH	0.0721518
							Soltu.Atl.07_4G007490	promoter	CHG	0.414225
							Soltu.Atl.07_4G007490	promoter	CG	0.164701
							Soltu.Atl.07_4G007490	promoter	CHH	0.0826789
						plastoglobulin-1, chloroplastic-like	Soltu.Atl.08_1G001340	intron	CG	-0.289856
							Soltu.Atl.08_1G001340	exon	CG	-0.289856
							Soltu.Atl.08_1G001340	intron	CHG	-0.2123
							Soltu.Atl.08_1G001340	exon	CHG	-0.2123
							Soltu.Atl.08_1G001340	intron	CG	-0.182747
							Soltu.Atl.08_1G001340	intron	CHH	-0.070954
							Soltu.Atl.08_1G001340	exon	CHH	-0.070954
							Soltu.Atl.08_1G001340	exon	CHG	-0.195144
							Soltu.Atl.08_1G001340	intron	CHG	-0.195144
						plastoglobulin-1, chloroplastic-like	Soltu.Atl.08_3G001840	promoter	CG	-0.324418
							Soltu.Atl.08_3G001840	intron	CHH	-0.103914
							Soltu.Atl.08_3G001840	intron	CHG	-0.345951
						plastoglobulin-1, chloroplastic-like	Soltu.Atl.08_3G001850	promoter	CG	-0.324418
							Soltu.Atl.08_3G001850	promoter	CHH	-0.103914
							Soltu.Atl.08_3G001850	promoter	CHG	-0.345951
							Soltu.Atl.08_3G001850	exon	CHG	-0.279767
							Soltu.Atl.08_3G001850	intron	CHG	-0.279767
						2-isopropylmalate synthase A-like	Soltu.Atl.08_3G003710	exon	CHG	-0.154432
							Soltu.Atl.08_3G003710	intron	CHG	-0.154432
							Soltu.Atl.08_3G003710	exon	CG	-0.151392
							Soltu.Atl.08_3G003710	intron	CG	-0.151392
							Soltu.Atl.08_3G003710	promoter	CHH	-0.17104
						cell number regulator 8-like	Soltu.Atl.10_3G008580	exon	CHG	-0.0844811
							Soltu.Atl.10_3G008580	intron	CHH	-0.147395
							Soltu.Atl.10_3G008580	intron	CG	0.266151
						mitochondrion	Soltu.Atl.11_3G009810	promoter	CHG	-0.0235109
							Soltu.Atl.11_3G009810	promoter	CG	-0.027702
							Soltu.Atl.11_3G009810	utr5	CG	-0.0846495
							Soltu.Atl.11_3G009810	exon	CG	-0.0846495
							Soltu.Atl.11_3G009810	utr5	CHG	-0.0599448
							Soltu.Atl.11_3G009810	exon	CHG	-0.0599448
							Soltu.Atl.11_3G009810	utr5	CHH	-0.0312334
							Soltu.Atl.11_3G009810	exon	CHH	-0.0312334
							Soltu.Atl.11_3G009810	utr5	CHG	-0.1252
							Soltu.Atl.11_3G009810	exon	CHG	-0.1252
						Chloroplast	Soltu.Atl.11_4G011640	promoter	CHG	-0.182481
							Soltu.Atl.11_4G011640	promoter	CHH	-0.065242
							Soltu.Atl.11_4G011640	promoter	CG	-0.160727
						Chloroplast	Soltu.Atl.11_4G011650	promoter	CHG	-0.182481
							Soltu.Atl.11_4G011650	promoter	CHH	-0.065242
							Soltu.Atl.11_4G011650	promoter	CG	-0.160727
						dicarboxylate transporter 2.1, chloroplastic-like	Soltu.Atl.12_1G004410	exon	CG	0.280391
							Soltu.Atl.12_1G004410	intron	CG	0.280391
							Soltu.Atl.12_1G004410	exon	CG	0.462911
							Soltu.Atl.12_1G004410	intron	CG	0.462911
							Soltu.Atl.12_1G004410	intron	CHG	0.469324
							Soltu.Atl.12_1G004410	exon	CHG	0.439257
							Soltu.Atl.12_1G004410	intron	CHG	0.439257
							Soltu.Atl.12_1G004410	exon	CHH	0.0926414
							Soltu.Atl.12_1G004410	intron	CHH	0.0926414
							Soltu.Atl.12_1G004410	intron	CG	0.295148
							Soltu.Atl.12_1G004410	intron	CHH	-0.101186
						mitochondrion	Soltu.Atl.12_3G011610	intron	CHH	0.139703
							Soltu.Atl.12_3G011610	intron	CHG	0.539667
							Soltu.Atl.12_3G011610	intron	CG	0.723454
							Soltu.Atl.12_3G011610	promoter	CHH	0.0520017
							Soltu.Atl.12_3G011610	promoter	CG	0.0731175
						mitochondrion	Soltu.Atl.12_4G010410	exon	CG	0.497559
							Soltu.Atl.12_4G010410	intron	CG	0.497559
							Soltu.Atl.12_4G010410	intron	CHH	0.17562
							Soltu.Atl.12_4G010410	intron	CHG	-0.282939
							Soltu.Atl.12_4G010410	exon	CG	0.410463
							Soltu.Atl.12_4G010410	intron	CG	0.410463
							Soltu.Atl.12_4G010410	exon	CHG	0.34904
							Soltu.Atl.12_4G010410	intron	CHG	0.34904
						serine/threonine-protein kinase At5g01020-like	Soltu.Atl.12_4G012730	promoter	CHH	-0.198038
							Soltu.Atl.12_4G012730	promoter	CG	-0.348574
							Soltu.Atl.12_4G012730	promoter	CHG	-0.347939
