## Supplementary material for "A wide foodomics approach coupled with metagenomics elucidates the environmental signature of Protected Geographical Indication potatoes": Table S10

### Sheet: Triple approach
	Supplementary Table 10. Methylome genebody, transcriptome and proteome interaction at harvest and post-harvest
	GeneID	Naxos.Harvest
	Methylome	Lakoma.Harvest
	Transcriptome	Naxos.Post.Harvest
	Proteome	Lakoma.Post.Harvest
	Description
	GOs
				Methylome	Methylome	Methylome	Methylome	Transcriptome	Transcriptome	Transcriptome	Transcriptome	Proteome	Proteome	Proteome	Proteome
	GeneID	Description	GOs	Naxos.Harvest	Lakoma.Harvest	Naxos.Post.Harvest	Lakoma.Post.Harvest	Naxos.Harvest	Lakoma.Harvest	Naxos.Post.Harvest	Lakoma.Post.Harvest	Naxos.Harvest	Lakoma.Harvest	Naxos.Post.Harvest	Lakoma.Post.Harvest
	Soltu.Atl.01_1G017520	Protein of unknown function (DUF3550/UPF0682)	GO:0006351|GO:0003714	0.361502	0.150741	0.484527	0.298029	17.4974	11.1906	16.9762	14.8432	178597	163808	143355	130831
	Soltu.Atl.01_1G026240	2-oxoglutarate (2OG) and Fe(II)-dependent oxygenase superfamily protein	GO:0055114|GO:0016491	0.276916	0.107287	0	0	159.396	70.4759	94.5508	91.5402	11904.8	11639.2	33540.8	21200.4
	Soltu.Atl.01_2G006220	hypothetical protein	NA	0.0406203	0.116601	0	0	97.0338	24.7853	26.7395	27.3254	153657	200847	116748	119831
	Soltu.Atl.02_4G022060	conserved hypothetical protein	NA	0	0	0.0137347	0.0535659	261.968	168.557	162.431	174.696	1.90593e+06	1.51135e+06	1.90598e+06	2.01212e+06
	Soltu.Atl.02_4G024570	sulfite oxidase	GO:0055114|GO:0016491|GO:0030151	0	0	0.0705733	0.160043	19.8563	15.6364	23.6752	25.6229	147520	106792	61125.5	102758
	Soltu.Atl.03_1G029070	chaperonin 60 beta	GO:0009055|GO:0006457|GO:0005524|GO:0042026	0	0	0.0226098	0.141433	21.4717	14.3039	14.4083	15.5628	77004.8	87755	75290.7	115176
	Soltu.Atl.04_0G003740	P-loop containing nucleoside triphosphate hydrolases superfamily protein	GO:0016887|GO:0005524	0	0	0.142115	0.0545378	7.05262	4.56315	7.85699	6.23664	88410.5	83603.3	69654.1	97292.7
	Soltu.Atl.04_1G009930	annexin	GO:0005544|GO:0005509	0.135192	0.277249	0	0	0.737031	0.412328	0.852145	0.540621	375991	538440	256328	407598
	Soltu.Atl.04_1G019990	hexokinase	GO:0016773|GO:0005524|GO:0005536|GO:0001678|GO:0005975|GO:0004396	0	0	0.0425187	0.102374	16.2904	6.07299	7.15221	5.57849	155027	177708	140430	192972
	Soltu.Atl.04_3G012450	HSP20-like chaperones superfamily protein	NA	0.108307	0.0250343	0	0	42.6432	73.8739	65.8793	58.2145	459845	463469	473853	387095
	Soltu.Atl.04_3G013260	Endoplasmic reticulum vesicle transporter protein	NA	0	0	0.0398528	0.113454	10.115	9.24627	14.9689	14.4542	63167.5	23289.7	17239.8	28298.7
	Soltu.Atl.04_4G019440	NmrA-like negative transcriptional regulator family protein	NA	0.144762	0.0536451	0	0	0.0139791	37.9833	30.7012	0.590595	11799.7	63505.6	71371.7	12014
	Soltu.Atl.05_1G009200	Leucine-rich repeat protein kinase family protein	GO:0006468|GO:0005524|GO:0004672	0	0	0.159198	0.0888133	24.5699	11.1392	22.1291	20.9057	27252.1	10900.3	16203.9	15922.3
	Soltu.Atl.05_3G002000	ARM repeat superfamily protein	NA	0	0	0.052678	0.110879	11.5894	5.96491	14.478	12.8712	33192.9	14020.5	18691.6	23639.7
	Soltu.Atl.05_4G020850	alpha/beta-Hydrolases superfamily protein	NA	0.214411	0.0829443	0	0	0	8.6042	3.61558	3.48571	14610	40995.1	45340.1	27462
	Soltu.Atl.06_0G010310	Survival protein SurE-like phosphatase/nucleotidase	GO:0008252|GO:0016787	0	0	0.101772	0.24046	39.5555	68.3612	81.659	72.4035	519775	307177	406300	533371
	Soltu.Atl.06_2G004400	casein lytic proteinase B4	GO:0005524	0	0	0.0259902	0.069528	14.6267	13.5935	15.5786	11.6341	70230.5	116534	167626	146712
	Soltu.Atl.06_2G013110	ubiquitin C-terminal hydrolase	GO:0006511|GO:0004843	0.0401762	0.127367	0	0	46.7994	42.7986	48.0237	49.1019	316381	276897	323196	297308
	Soltu.Atl.06_4G007570	RNA-binding (RRM/RBD/RNP motifs) family protein	GO:0003676	0.0537969	0.0110282	0	0	32.3775	25.2138	40.5827	36.8207	124190	158560	116875	91605
	Soltu.Atl.07_0G014670	short-chain dehydrogenase-reductase B	NA	0.0567567	0.137462	0	0	87.4049	77.3499	68.205	57.5309	52250.3	66394.3	59116.3	77192.8
	Soltu.Atl.08_0G002570	Acyl transferase/acyl hydrolase/lysophospholipase superfamily protein	GO:0006629	0.114729	0.280103	0	0	5.43202	5.67781	8.28261	7.99308	162373	99649.2	130173	197750
	Soltu.Atl.08_0G002660	conserved hypothetical protein	NA	0.0923512	0.0217903	0	0	129.349	106.215	126.324	118.37	17822.3	21776	14090.5	43902.5
	Soltu.Atl.08_0G003970	NAD(P)-binding Rossmann-fold superfamily protein	NA	0	0	0.220767	0.391429	0.685338	1.00992	0.82306	1.42314	258024	400946	308393	319194
	Soltu.Atl.08_3G003550	Eukaryotic translation initiation factor eIF2A family protein	GO:0003743|GO:0006413|GO:0005515	0	0	0.0660999	0.139121	30.913	16.2268	27.1627	23.5058	314593	337828	307734	361554
	Soltu.Atl.08_4G011230	myosin heavy chain-related	NA	0.0450582	0.117747	0	0	65.9824	44.2903	46.2515	39.3057	589148	557332	655891	654961
	Soltu.Atl.09_0G002590	glutathione S-transferase TAU	GO:0005515	0.199727	0.0973363	0	0	2.34775	12.2838	1.72162	2.29501	14350.8	56300.3	16075.1	111462
	Soltu.Atl.09_0G008880	P-loop containing nucleoside triphosphate hydrolases superfamily protein	GO:0003676|GO:0005524	0	0	0.0155044	0.0810505	0.802477	1.02386	1.26543	0.940838	65777.4	37982.8	56046.1	59498.5
	Soltu.Atl.09_2G005830	ascorbate peroxidase	GO:0004601|GO:0006979|GO:0020037|GO:0055114	0	0	0.289486	0.493842	332.624	93.9465	86.3172	68.3935	365476	189078	399530	485638
	Soltu.Atl.09_2G016400	Protein kinase superfamily protein	GO:0005524|GO:0006468|GO:0004672	0.0734962	0.0175629	0	0	12.5993	21.9886	6.366	4.35625	18919.3	195250	28311	27873.7
	Soltu.Atl.09_3G022570	Beta-glucosidase	GO:0006749|GO:0003824|GO:0004553|GO:0016668|GO:0050660|GO:0050661|GO:0004362|GO:0055114|GO:0016491|GO:0045454	0	0	0.15861	0.0641704	15.5219	10.7801	10.1214	8.82385	247201	250762	256479	348199
	Soltu.Atl.10_0G015090	NA	GO:0003824|GO:0004488|GO:0055114	0	0	0.224193	0.0764832	12.8923	5.7433	5.85583	4.38913	799232	815221	738361	821832
	Soltu.Atl.10_2G000120	NA	GO:0046658	0	0	0.0609385	0.142791	694.323	441.651	503.851	399.781	782601	706488	1.2166e+06	1.18699e+06
	Soltu.Atl.11_2G007320	NA	GO:0005515	0.175471	0.0614024	0	0	8.65214	53.477	25.0134	24.1725	85185.5	288381	291967	298868
	Soltu.Atl.11_4G001750	NA	NA	0.0589231	0.166866	0	0	17.0479	15.1252	41.1345	35.7606	1.28185e+06	1.07796e+06	816711	884342
	Soltu.Atl.12_3G001470	NA	GO:0003857|GO:0003824|GO:0006631|GO:0055114|GO:0016491	0.529084	0.380256	0	0	52.9534	55.518	70.8525	73.0122	122072	85780.5	111183	89260.4
	Soltu.Atl.12_3G013370	NA	NA	0.0781414	0.0230602	0.0395217	0.0968161	1.50214	0.39867	1.19324	0.649821	70735.7	103481	120039	65078.1
	Soltu.Atl.12_4G003580	NA	NA	0	0	0.220974	0.141429	11.7241	5.57586	9.02885	6.39715	26062.6	16341.1	15690	24691.1
	Soltu.Atl.12_4G012670	NA	GO:0006457|GO:0005524	0.383634	0.676801	0.155169	0.269603	5.92996	27.4649	35.8868	29.922	51274	62139.4	96593.6	23676.2
