## Supplementary material for "A wide foodomics approach coupled with metagenomics elucidates the environmental signature of Protected Geographical Indication potatoes": Table S11

### Sheet: Triple approach
	Supplementary Table 11. Methylome promoter, transcriptome and proteome interaction at harvest and post-harvest
	GeneID	Naxos.Harvest
	Description	Lakoma.Harvest
	Gos	Naxos.Post.Harvest
	Methylome	Lakoma.Post.Harvest
	Transcriptome
	Proteome
				Methylome	Methylome	Methylome	Methylome	Transcriptome	Transcriptome	Transcriptome	Transcriptome	Proteome	Proteome	Proteome	Proteome
	GeneID	Description	Gos	Naxos.Harvest	Lakoma.Harvest	Naxos.Post.Harvest	Lakoma.Post.Harvest	Naxos.Harvest	Lakoma.Harvest	Naxos.Post.Harvest	Lakoma.Post.Harvest	Naxos.Harvest	Lakoma.Harvest	Naxos.Post.Harvest	Lakoma.Post.Harvest
	Soltu.Atl.01_3G005060	molybdopterin biosynthesis CNX1 protein / molybdenum cofactor biosynthesis enzyme CNX1 (CNX1)	GO:0006777|GO:0032324	0.278769	0.506928	0	0	1.31315	1.30211	1.94057	2.0553	365983	225462	219549	295693
	Soltu.Atl.01_3G013000	conserved hypothetical protein	NA	0.184265	0.0766779	0	0	2.42101	5.3193	2.96112	5.91609	155900	114796	80942.3	604951
	Soltu.Atl.01_3G019230	Cytidine/deoxycytidylate deaminase family protein	GO:0016787|GO:0009231|GO:0055114|GO:0003824|GO:0008835|GO:0008270	0.481932	0.296916	0	0	1.33685	5.22738	3.59273	3.50268	18749.8	12790.5	22870.6	13682.4
	Soltu.Atl.01_3G026220	thiamin biosynthesis protein	GO:0008972|GO:0003824|GO:0004789|GO:0009228	0.225613	0.364832	0	0	6.1538	8.82224	12.852	11.8914	43198.8	31321.3	64116.7	60784.8
	Soltu.Atl.01_3G032010	cyclase associated protein	GO:0007010|GO:0000902|GO:0003779	0	0	0.268725	0.424961	0.1	8.1585	1.81536	2.07551	96027.5	95407.6	40683.2	105482
	Soltu.Atl.01_3G033770	20S proteasome alpha subunit PAD1	GO:0005839|GO:0006511|GO:0051603|GO:0019773	0.222807	0.653904	0	0	106.657	70.216	90.9215	76.4411	195274	140967	192803	135223
	Soltu.Atl.01_4G001990	peroxidase	GO:0055114|GO:0020037|GO:0042744|GO:0006979|GO:0004601	0.490243	0.687932	0	0	5.97554	9.39753	3.89693	2.33032	441116	710370	675110	626901
	Soltu.Atl.02_3G008190	Protein FLX-like	NA	0.12469	0.295034	0	0	16.7761	10.9277	18.2081	16.4664	14915.9	22808.9	15744.3	18265.9
	Soltu.Atl.02_3G028350	aspartic proteinase A1	GO:0006629|GO:0004190|GO:0006508	0.0302741	0.120423	0	0	198.325	190.698	217.38	192.016	4.67196e+06	6.61082e+06	8.66299e+06	7.63133e+06
	Soltu.Atl.02_4G000540	Prolyl oligopeptidase family protein	GO:0004252	0	0	0.332858	0.223435	1.25989	0.635326	0.744386	0.715083	129118	101528	90433.2	134760
	Soltu.Atl.02_4G000640	disproportionating enzyme	GO:2001070|GO:0030246|GO:0004134|GO:0005975	0.0709757	0.18382	0	0	15.2131	10.3793	31.5666	16.7845	935545	611234	801948	721484
	Soltu.Atl.02_4G007870	ATP binding;leucine-tRNA ligases;aminoacyl-tRNA ligases;nucleotide binding;ATP binding;aminoacyl-tRNA ligases	GO:0004812|GO:0002161|GO:0000166|GO:0005524|GO:0006418|GO:0006429|GO:0004823	0.234339	0.101167	0	0	27.5222	25.8707	29.8917	25.7573	55700.7	44076.9	44490.6	48060.3
	Soltu.Atl.03_0G008800	alanine aminotransferase	GO:0030170|GO:0003824|GO:0009058	0	0	0.503346	0.360242	13.6548	22.2512	22.9851	18.7628	110715	76523.7	129362	148964
	Soltu.Atl.03_1G028930	Vps51/Vps67 family (components of vesicular transport) protein	NA	0	0	0.491198	0.326637	3.81643	3.48145	2.61321	2.30066	88219.1	91045.2	36159.4	62955.9
	Soltu.Atl.03_2G010490	Glycosyl hydrolases family 32 protein	GO:0004553|GO:0005975	0	0	0.317501	0.164764	182.216	117.779	46.8244	36.8934	14540	13476.2	60847.9	14826.5
	Soltu.Atl.03_3G031130	calnexin	GO:0005515|GO:0005509|GO:0051082|GO:0005783|GO:0006457	0.0690086	0.33126	0	0	297.757	294.693	319.282	304.337	2.65799e+06	2.92588e+06	2.01499e+06	2.61921e+06
	Soltu.Atl.03_4G014880	Trypsin and protease inhibitor domain containing protein	GO:0004866	0.301609	0.155598	0	0	0.661901	15.5097	19.3197	17.4101	4.12792e+06	6.70951e+06	7.14906e+06	1.21046e+07
	Soltu.Atl.04_0G006320	zinc finger (C2H2 type) family protein	NA	0	0	0.181606	0.101884	3970.08	2573.28	4048.86	3652	98091.9	58858.9	126455	62695.4
	Soltu.Atl.04_1G020000	SNARE-like superfamily protein	GO:0015031	0	0	0.0425187	0.102374	6.72692	9.72716	5.52893	6.31286	286531	208888	255960	249216
	Soltu.Atl.05_0G003650	Sieve element occlusion N-terminus domain containing protein	NA	0	0	0.117293	0.27843	0.1	1.09407	0.01	0.0534141	20670.5	25012.4	37706.2	19997.1
	Soltu.Atl.05_2G015090	ribophorin II (RPN2) family protein	GO:0008250|GO:0006487|GO:0016021	0.338721	0.466883	0	0	4.8547	12.1551	14.326	13.3719	199218	291285	216996	174572
	Soltu.Atl.05_3G001570	UDP-Glycosyltransferase superfamily protein	GO:0008194	0.550009	0.725803	0	0	17.0171	5.78937	18.8033	16.3998	103229	36129.6	88480.7	36733.8
	Soltu.Atl.06_0G004070	Clathrin	GO:0006886|GO:0030130|GO:0032051|GO:0016192|GO:0071439|GO:0030132|GO:0005515|GO:0005198	0	0	0.472764	0.315615	25.2435	10.8352	12.2463	8.48395	167122	145169	126648	163297
	Soltu.Atl.06_0G012270	S-adenosyl-L-methionine-dependent methyltransferases superfamily protein	GO:0008168|GO:0006656|GO:0000234	0.457352	0.297471	0.15381	0.0674674	0.943288	3.50172	1.76467	1.73135	139019	180859	266723	197182
	Soltu.Atl.06_1G006860	vacuolar protein sorting	GO:0005515|GO:0016192|GO:0006886|GO:0043531	0	0	0.495667	0.641816	2.94248	4.66149	4.93791	4.00891	33881.7	78720.7	69116.5	43070.4
	Soltu.Atl.06_1G010840	tryptophan biosynthesis	GO:0016757|GO:0004048|GO:0000162	0.102783	0.209292	0	0	4.65561	11.9816	3.44564	3.53342	325552	185427	236441	312131
	Soltu.Atl.07_2G002870	general control non-repressible	GO:0016887|GO:0005524	0.178542	0.345773	0	0	25.2473	13.5095	29.3941	28.5555	31285	37104.6	24876.8	25229.2
	Soltu.Atl.07_3G006700	ATP-dependent caseinolytic (Clp) protease/crotonase family protein	GO:0003860	0.363713	0.166113	0	0	12.0509	7.00368	5.87197	5.65393	63258.4	36141.1	29126.5	37074.1
	Soltu.Atl.08_0G002410	PATATIN-like protein	GO:0006629	0	0	0.364537	0.23741	409.645	1619.5	1718.5	2005.29	355319	314264	422726	321083
	Soltu.Atl.08_0G006600	lipoxygenase	GO:0016491|GO:0055114|GO:0046872|GO:0016702|GO:0005515	0	0	0.336085	0.160769	85.0128	279.91	75.5765	76.036	1.02179e+06	1.51657e+06	924204	1.14401e+06
	Soltu.Atl.08_1G017680	regulatory particle non-ATPase 12A	NA	0	0	0.089682	0.175367	79.8767	65.176	60.8788	54.9635	1.34179e+06	1.19468e+06	1.18238e+06	1.26428e+06
	Soltu.Atl.08_3G003490	lipoxygenase	GO:0016491|GO:0055114|GO:0016702|GO:0046872	0	0	0.073408	0.151173	15.495	43.5046	12.8396	16.8181	12634.6	35611.7	52552.6	1.56236e+06
	Soltu.Atl.08_4G011540	Protein of unknown function (DUF_B2219) domain containing protein	GO:0016491|GO:0046148|GO:0055114|GO:0004097	0.134506	0.292028	0	0	49.2853	189.427	41.1746	15.9234	223002	585383	504749	649418
	Soltu.Atl.09_0G002590	glutathione S-transferase TAU	GO:0005515	0.199727	0.0973363	0	0	2.34775	12.2838	1.72162	2.29501	14350.8	56300.3	16075.1	111462
	Soltu.Atl.09_1G001290	Tetratricopeptide repeat (TPR)-like superfamily protein	GO:0005515	0	0	0.112508	0.225172	0.97934	2.46669	1.30997	1.81736	29277.6	30276.1	18686.5	16680
	Soltu.Atl.09_4G017740	Serine protease inhibitor	GO:0009611|GO:0004867	0.438672	0.708822	0	0	8.32482	47.6988	28.4169	21.2872	13929.4	22270	96242.5	116877
	Soltu.Atl.10_0G006990	NA	NA	0.686679	0.525838	0	0	12.7455	13.0612	24.7986	22.1726	101062	63233.2	86301.5	87729.9
	Soltu.Atl.10_2G001780	NA	GO:0006412|GO:0003735|GO:0005840	0.235529	0.37167	0	0	587.598	455.075	544.029	546.295	769813	719716	746144	747167
	Soltu.Atl.10_2G013130	NA	GO:0003938|GO:0006164|GO:0016491|GO:0055114|GO:0003824	0.527284	0.200109	0	0	22.0922	26.8101	43.1653	39.6414	114745	158953	135851	106253
	Soltu.Atl.10_3G010730	NA	GO:0016020	0.0377541	0.109059	0.049831	0.12042	8.5813	24.011	17.0811	15.1313	21562.2	16463.6	18101.8	18905.2
	Soltu.Atl.11_2G011870	NA	GO:0005975|GO:0004553	0.261245	0.433637	0	0	0.1	1.62773	1.34215	1.83415	323201	454026	334906	415125
	Soltu.Atl.11_3G003380	NA	GO:0016746	0	0	0.0450042	0.1439	6.96335	4.54772	8.77596	7.176	96351.9	57185.3	39947	125846
	Soltu.Atl.11_3G007430	NA	NA	0.213111	0.0811636	0	0	79.9284	68.8722	48.0585	43.5416	13199.5	26420.7	16670	20010.1
	Soltu.Atl.11_4G001980	NA	GO:0004672|GO:0005515|GO:0005524|GO:0006468	0	0	0.593354	0.426972	0.696798	8.01279	3.30726	3.05042	62621.3	52762.9	55917	60980.3
	Soltu.Atl.11_4G008830	NA	GO:0005852|GO:0005515|GO:0003743|GO:0005737	0.102442	0.255972	0	0	18.0022	12.8182	12.1908	13.5285	30909.7	22276.4	14666.6	25072.4
	Soltu.Atl.12_0G000840	NA	GO:0004601|GO:0051537|GO:0006979|GO:0020037|GO:0055114|GO:0010277	0	0	0.104582	0.227532	53.358	50.5683	43.9834	41.388	1.85023e+06	1.66646e+06	1.71925e+06	1.72527e+06
	Soltu.Atl.12_2G005290	NA	GO:0006979|GO:0004096|GO:0055114|GO:0020037	0	0	0.701496	0.494937	564.72	632.973	855.692	736.882	1.01736e+07	4.80703e+06	4.36777e+06	7.49573e+06
	Soltu.Atl.12_3G019330	NA	GO:0030170|GO:0008483|GO:0003824	0.427709	0.58051	0	0	21.8003	165.825	120.153	12.528	13723.6	965858	1.39916e+06	213556
	Soltu.Atl.12_4G003580	NA	NA	0	0	0.220974	0.141429	11.7241	5.57586	9.02885	6.39715	26062.6	16341.1	15690	24691.1
