## Supplementary material for "A wide foodomics approach coupled with metagenomics elucidates the environmental signature of Protected Geographical Indication potatoes": Table S13

### Sheet: Sheet3
	Supplementary Table 13. Pearson correlation between targeted microbial genus and -omics data
		Harvest		Post-Harvest									Harvest		Post-Harvest
	Genus	Naxos	Lakoma	Naxos	Lakoma			Description	GeneIDs	Pearson	Sig.	Module	Naxos H	Lakoma H	Naxos PH	Lakoma PH
	Neobacillus	1414.43	25.9444	1335.93	35.3333			xyloglucan endotransglycosylase protein 23	Soltu.Atl.03_4G007570	0.99	0.01	M28	0.457651	0.267872	0.417556	0.282515	Meth ratio
								PI4038 metallocarboxypeptidase inhibitor	Soltu.Atl.07_2G008970	0.996	0.004	M28	0.641791	0.461759	0.64082	0.483358	Meth ratio
								heat shock TF A-3	Soltu.Atl.09_3G002150	0.994	0.006	M28	0.169444	0.0500739	0.148092	0.0565613	Meth ratio
								LIGHT-DEPENDENT SHORT HYPOCOTYLS 10-like	Soltu.Atl.07_1G013600	0.997	0.003	M24	0.205255	0.0798787	0.18847	0.0860297	Meth ratio
								RNA-dependent RNA polymerase 5	Soltu.Atl.06_0G004200	0.997	0.003	M24	0.264535	0.138128	0.249549	0.148283	Meth ratio
								gibberellin 2-beta-dioxygenase 2-like	Soltu.Atl.05_2G019380	0.994	0.006	M24	0.175983	0.0800655	0.1684	0.0653717	Meth ratio
								NA	Soltu.Atl.12_4G011300	0.992	0.008	M24	0.295108	0.147557	0.313717	0.152039	Meth ratio
								Cation efflux family protein	Soltu.Atl.01_3G001610	0.992	0.008	M9	8.27135	5.79325	7.85761	5.48092	tpm
								phosphoenolpyruvate carboxylase-related kinase	Soltu.Atl.01_4G029810	0.997	0.003	M9	7.03007	3.03974	6.41796	2.89389	tpm
								reduced lateral root formation	Soltu.Atl.01_4G018410	0.993	0.007	M9	16.0188	12.481	15.3458	12.6617	tpm
								homeobox protein	Soltu.Atl.02_4G008860	0.998	0.002	M9	10.2656	5.31187	9.61351	5.07587	tpm
								Protein phosphatase 2C family protein	Soltu.Atl.03_4G001470	0.992	0.008	M9	15.1378	10.607	14.2118	10.8389	tpm
								conserved peptide upstream open reading frame	Soltu.Atl.04_3G014640	0.996	0.004	M9	18.7267	4.25057	16.5675	3.01714	tpm
								ARG1-like	Soltu.Atl.05_2G006430	0.996	0.004	M9	4.83904	2.45869	4.43854	2.52492	tpm
								conserved hypothetical protein	Soltu.Atl.06_2G017210	0.997	0.003	M9	7.95165	2.68786	7.25274	2.28854	tpm
								conserved hypothetical protein	Soltu.Atl.09_2G002390	0.994	0.006	M9	4.31402	2.05833	3.8668	2.04198	tpm
								phenylalanine--tRNA ligase alpha subunit, cytoplasmic-like	Soltu.Atl.10_1G001220	0.992	0.008	M9	10.8574	7.54508	10.1997	7.28136	tpm
								pre-16S rRNA nuclease	Soltu.Atl.10_0G007270	0.993	0.007	M9	15.3274	10.4132	14.5099	10.9221	tpm
								pectinesterase 31	Soltu.Atl.11_1G016140	0.991	0.009	M9	8.92479	5.39686	8.16345	5.52435	tpm
								mitochondrial acidic protein MAM33	Soltu.Atl.11_1G005190	0.993	0.007	M9	9.59318	7.1966	9.13676	7.30263	tpm
								dr1-associated corepressor	Soltu.Atl.11_4G017780	0.995	0.005	M9	14.9829	10.0705	14.1361	9.73108	tpm
	Planococcus	135.826	3.27778	234.133	3			serine/threonine protein phosphatase 2A regulatory subunit B''beta-like	Soltu.Atl.04_3G005110	0.99	0.01	M17	50414.3	39235.8	64832.2	36461.2	intesity
								Regulator of chromosome condensation (RCC1) family protein	Soltu.Atl.02_4G021080	0.991	0.009	Μ11	4.53755	3.9498	5.14886	3.7531	tpm
								Deoxyxylulose-5-phosphate synthase	Soltu.Atl.01_4G014670	0.991	0.009	M12	6.40344	3.08365	7.72682	3.38232	tpm
								isopentenyltransferase	Soltu.Atl.01_4G015790	1	0	M12	5.7745	3.49843	7.58168	3.389	tpm
								SBP (S-ribonuclease binding protein) family protein	Soltu.Atl.02_2G002940	0.993	0.007	M12	14.505	6.13086	20.2256	7.98729	tpm
								Ubiquitin C-terminal hydrolases superfamily protein	Soltu.Atl.02_2G010310	0.999	0.001	M12	4.93507	2.86253	6.32974	2.97407	tpm
								Protein of unknown function (DUF640)	Soltu.Atl.02_2G011430	0.993	0.007	M12	34.5188	26.7521	42.8903	24.7857	tpm
								Subtilase family protein	Soltu.Atl.02_3G010520	0.996	0.004	M12	24.9498	21.4697	28.6035	21.3558	tpm
								conserved hypothetical protein	Soltu.Atl.02_4G007980	0.994	0.006	M12	5.63035	3.38332	6.62362	3.41743	tpm
								hypothetical protein	Soltu.Atl.02_4G024050	0.999	0.001	M12	3.55349	2.50715	4.33652	2.42087	tpm
								WUS-interacting protein	Soltu.Atl.03_1G025190	0.994	0.006	M12	6.97737	5.67845	7.6623	5.87298	tpm
								mediator subunit	Soltu.Atl.03_1G031240	0.999	0.001	M12	4.30408	2.84867	6.41237	5.80816	tpm
								sumo conjugation enzyme	Soltu.Atl.03_4G017700	0.996	0.004	M12	23.982	19.6975	28.453	19.1948	tpm
								DDT domain superfamily	Soltu.Atl.03_4G018660	0.994	0.006	M12	2.85763	2.42229	3.15726	2.3295	tpm
								hypothetical protein	Soltu.Atl.04_1G011810	0.996	0.004	M12	10.6031	5.53643	15.8711	5.69752	tpm
								Pentatricopeptide repeat (PPR) superfamily protein	Soltu.Atl.04_1G020540	0.993	0.007	M12	22.302	16.8275	26.6794	15.2938	tpm
								Isoprenylcysteine carboxyl methyltransferase (ICMT) family	Soltu.Atl.04_3G003970	0.996	0.004	M12	13.9431	8.94956	16.4112	9.25106	tpm
								Adenine nucleotide alpha hydrolases-like superfamily protein	Soltu.Atl.04_4G014830	0.997	0.003	M12	12.6056	10.8611	14.0273	11.0963	tpm
								RING/FYVE/PHD zinc finger superfamily protein	Soltu.Atl.04_4G020630	0.998	0.002	M12	15.0066	12.6767	16.4052	12.914	tpm
								Tetratricopeptide repeat (TPR)-like superfamily protein	Soltu.Atl.05_0G003140	0.993	0.007	M12	3.4125	2.71133	4.09538	2.82895	tpm
								conserved hypothetical protein	Soltu.Atl.05_0G006030	0.996	0.004	M12	13.7907	12.8694	14.3196	12.7597	tpm
								ARM repeat superfamily protein	Soltu.Atl.05_2G010760	0.993	0.007	M12	4.23106	2.86203	4.98449	3.11616	tpm
								Adenine nucleotide alpha hydrolases-like superfamily protein	Soltu.Atl.05_3G001060	0.998	0.002	M12	7.76614	4.11479	10.64	3.64083	tpm
								RNA-binding (RRM/RBD/RNP motifs) family protein	Soltu.Atl.05_3G005040	0.997	0.003	M12	4.90693	2.77204	6.13473	2.61988	tpm
								2-oxoglutarate (2OG) and Fe(II)-dependent oxygenase superfamily protein	Soltu.Atl.05_4G009190	0.995	0.005	M12	6.34667	4.71359	7.6308	5.02381	tpm
								conserved hypothetical protein	Soltu.Atl.06_1G012590	0.995	0.005	M12	8.58735	5.23543	10.1504	5.29655	tpm
								hypothetical protein	Soltu.Atl.06_2G018070	0.995	0.005	M12	9.21715	7.30043	10.9395	6.85304	tpm
								with no lysine (K) kinase	Soltu.Atl.06_4G015170	0.994	0.006	M12	5.97407	4.52237	6.86956	4.26288	tpm
								haloacid dehalogenase-like hydrolase family protein	Soltu.Atl.07_1G016920	0.999	0.001	M12	12.3967	10.9242	13.4188	10.836	tpm
								beta-amylase	Soltu.Atl.07_2G010280	0.991	0.009	M12	8.5544	2.37264	15.9509	2.89329	tpm
								Enhancer of polycomb-like transcription factor protein	Soltu.Atl.07_3G013520	0.994	0.006	M12	25.8098	23.6046	27.7887	23.985	tpm
								S-adenosyl-L-methionine-dependent methyltransferases superfamily protein	Soltu.Atl.07_4G000860	0.995	0.005	M12	4.29202	3.23564	4.86802	3.12684	tpm
								NAD(P)-binding Rossmann-fold superfamily protein	Soltu.Atl.08_0G002990	0.999	0.001	M12	2.53937	2.23062	2.80505	2.19721	tpm
								CTC-interacting domain	Soltu.Atl.08_0G007960	0.993	0.007	M12	119.639	103.622	130.341	107.24	tpm
								Inositol 1	Soltu.Atl.08_1G001430	0.998	0.002	M12	7.65826	4.95982	10.1042	4.59084	tpm
								Ribosomal L28 family	Soltu.Atl.08_3G005650	0.998	0.002	M12	27.982	18.051	33.6599	18.5969	tpm
								Pectin lyase-like superfamily protein	Soltu.Atl.09_2G014840	0.996	0.004	M12	47.7884	42.1714	50.6085	42.0372	tpm
								F-box protein PP2-A15-like	Soltu.Atl.10_0G013280	0.996	0.004	M12	37.0605	27.4825	43.4512	29.1022	tpm
								NA	Soltu.Atl.10_1G005250	0.993	0.007	M12	23.9039	15.0399	34.4264	15.0342	tpm
								NA	Soltu.Atl.10_2G002880	0.999	0.001	M12	46.9319	37.9271	52.3398	38.074	tpm
								mannan endo-1,4-beta-mannosidase 2-like	Soltu.Atl.10_2G003290	0.997	0.003	M12	9.59826	8.61099	10.1936	8.49813	tpm
								hydrolase YtaP	Soltu.Atl.10_3G005920	0.998	0.002	M12	6.13479	4.70644	7.17604	4.88369	tpm
								NA	Soltu.Atl.11_0G001800	0.999	0.001	M12	10.908	6.88207	13.9067	7.29391	tpm
								myosin-binding protein 7-like	Soltu.Atl.11_2G007160	1	0	M12	6.20167	4.15912	7.68596	4.15336	tpm
								HUA ENHANCER 2-like	Soltu.Atl.12_2G017390	0.998	0.002	M12	4.41539	3.54586	4.99876	3.44765	tpm
								NA	Soltu.Atl.12_4G013530	0.997	0.003	M12	48.4932	35.8143	57.6891	37.7044	tpm
