## Supplementary material for "A wide foodomics approach coupled with metagenomics elucidates the environmental signature of Protected Geographical Indication potatoes": Table S14

### Sheet: Sheet 1
	Supplementary Table 14. Module eigenvalues
		Harvest		Post-harvest
	Modules	Naxos	Lakoma	Naxos	Lakoma
	M1	0.827859	-0.35875	-0.0397268	-0.429383
	M2	0.0912116	-0.419741	0.781327	-0.452798
	M3	-0.362482	-0.266368	-0.233264	0.862115
	M4	-0.29832	0.865766	-0.29883	-0.268617
	M5	0.404354	0.587103	-0.483183	-0.508274
	M6	-0.44923	0.418875	0.572975	-0.542619
	M7	-0.391094	0.856094	-0.17756	-0.28744
	M8	-0.662611	-0.281641	0.605951	0.338302
	M9	0.858054	-0.338893	-0.175524	-0.343637
	M10	-0.340264	-0.297922	-0.224885	0.86307
	M11	-0.380879	-0.14785	0.853132	-0.324403
	M12	-0.0115244	-0.67882	0.732976	-0.0426314
	M13	-0.563407	0.350046	-0.411624	0.624985
	M14	-0.060692	0.82381	-0.496621	-0.266498
	M15	0.699186	-0.547605	-0.391843	0.240262
	M16	-0.432047	-0.110154	-0.300831	0.843032
	M17	-0.395331	-0.15174	0.852779	-0.305708
	M18	-0.621705	0.751687	-0.206417	0.0764348
	M19	0.170669	-0.536361	-0.372277	0.737969
	M20	-0.467618	-0.529537	0.541961	0.455195
	M21	-0.833062	0.0720781	0.305445	0.455539
	M22	0.667055	0.218014	-0.683194	-0.201876
	M23	-0.428068	-0.42636	0.059823	0.794605
	M24	0.800711	0.0441472	-0.419263	-0.425595
	M25	-0.442714	-0.445624	0.768862	0.119477
	M26	0.0522197	0.797578	-0.419184	-0.430613
	M27	-0.458188	-0.462283	0.736572	0.183899
	M28	0.777903	0.0995426	-0.437347	-0.440098
	M29	0.124287	0.766614	-0.444295	-0.446606
	M30	-0.445313	-0.446263	0.125561	0.766015
