## Supplementary material for "A wide foodomics approach coupled with metagenomics elucidates the environmental signature of Protected Geographical Indication potatoes": Table S15

### Sheet: Φύλλο1
	Supplementary Table 15. Sample Locations
	Sample locations
	Name
	#sample
	Coordinates				Metagenomics (72 samples)		Transcriptomics (12 samples)		Methylome (12 samples)		Proteomics (35 samples)
	Sample locations	Name	# sample	Coordinates	Harvest	Post-harvest	Harvest	Post-harvest	Harvest	Post-harvest	Harvest	Post-harvest
	Naxos - PGI potatoes	Glinado	1	37°04'05.4"N 25°24'19.1"E	x3 repl	x3 repl	pooled x 3 repl	pooled x 3 repl	pooled x 3 repl	pooled x 3 repl	x3 repl	x3 repl
		Galanado	2	37°04'32.0"N 25°24'48.0"E	x3 repl	x3 repl					x3 repl	x3 repl
		Agios Arsenios	3	37°03'40.0"N 25°23'45.9"E	x3 repl	x3 repl					x3 repl	x3 repl
		Melanes	4	37°05'09.6"N 25°26'21.1"E	x3 repl	x3 repl					-	-
		Galini	5	37°06'44.6"N 25°25'18.8"E	x3 repl	x3 repl					-	-
		Vivlos	6	37°03'27.5"N 25°23'57.7"E	x3 repl	-					-	-
		Plaka 1	7	37°02'00.6"N 25°22'55.6"E	x3 repl	-					-	-
		Plaka 2	8	37°02'37.8"N 25°23'27.2"E	x3 repl	-					-	-
	Lakoma - control potatoes	Lakoma 1	1	40° 23' 28.4" N 23° 04' 10"E	x3 repl	x3 repl	pooled x 3 repl	pooled x 3 repl	pooled x 3 repl	pooled x 3 repl	x2 repl	x3 repl
		Lakoma 2	2	40°23'28.7"N 23°04'15.2"E	x3 repl	x3 repl					x3 repl	x3 repl
		Lakoma 3	3	40°23'28.0"N 23°04'11.3"E	x3 repl	x3 repl					x3 repl	x3 repl
		Lakoma 4	4	40°23'26.3"N 23°04'10.2"E	x3 repl	x3 repl					-	-
		Lakoma 5	5	40°23'27.0"N 23°04'17.9"E	x3 repl	x3 repl					-	-
		Lakoma 6	6	40°23'28.8"N 23°04'23.7"E	x3 repl	-					-	-
