## Supplementary material for "A wide foodomics approach coupled with metagenomics elucidates the environmental signature of Protected Geographical Indication potatoes": Table S16

### Sheet: Sheet1
	Supplementary Table 16. Composition analysis of potatoes
		cv. Spunta
	Composition	Naxos	Lakoma
	Water content (%) wet basis	81.5	81.0
	Free sugars (g/100 g dry basis)
	Maltose	0.6	2.3
	Sucrose	1.6	2.4
	Glucose	2.9	4.0
	Fructose	2.1	3.7
	Starch (g/100 g dry basis)	71.0	67.6
	Pectins (g/100 g dry basis)	2.2	2.8
	Oil (g/100 g dry basis)	0.7	0.4
	Proteins (g/100 g dry basis)	0.5	0.4
	Cellulose (g/100 g dry basis)	12.6	12.3
	Hemicellulose (g/100 g dry basis)	1.4	0.7
	Ash (g/100 g dry basis)	5.3	6.0
