## Supplementary material for "A wide foodomics approach coupled with metagenomics elucidates the environmental signature of Protected Geographical Indication potatoes": Table S17

### Sheet: qPCR primers
	Supplementary Table 17. Gene expression profiles
	GeneID	R-Primer sequence
	Description	Amplicon length (bp)
	Gene Name	Tm (°C)
	F-Primer sequence	Remarks
	GeneID	Description	Gene Name	F-Primer sequence	R-Primer sequence	Amplicon length (bp)	Tm (°C)	Remarks
	-	Translation elongation factor EF1A	EF1a	GATGGTCAGACCCGTGAACA	CCTTGGAGTACTTCGGGGTG	106	60.9	Tang et al., 2017
	Soltu.Atl.01_3G033010	SAUR-like auxin-responsive protein family	SAUR	CCAATGGGCGGTGTGACTAT	CACTTCCGCAATCGAGATGTG	71	59.7
	Soltu.Atl.08_0G010400	1-aminocyclopropane-1-carboxylic acid (acc) synthase	ACS	GTGCTTCAGCCAAAGGGACT	ATCGGAGAGTGAGCTGGTGA	131	60.2
	Soltu.Atl.05_2G006820	polygalacturonase	PG	GCCATGGTTCCTCCTCAACA	GGTGACAGATCTGGTGCACA	150	60
	Soltu.Atl.02_3G030840	monodehydroascorbate reductase	MDHAR	TGGTTCGGGTTCCACTCTTG	ACGCCTCCTACCATACCAGT	115	60
	Soltu.Atl.08_1G000910	nine-cis-epoxycarotenoid dioxygenase	NCED	CCCTCCCACCATGTCTCAAC	AGTGAAGCATTCCATCGCCA	105	60
	Soltu.Atl.08_2G006930	AP2/ERF domain superfamily/ redox responsive transcription factor	-	ATTCTATTGAGCCGCCCCTG	TTGTTGTTAACACCAGCCGC	127	59.8
	Soltu.Atl.06_2G013970	cytochrome P450	P450	GGGCACTAGAGTTTCTGCCT	TTCTCCCGCACCAAATGGAA	92	59.7
	Soltu.Atl.03_1G015280	kunitz trypsin inhibitor	kunitz	TGGTGATTACACGCTAGGGC	AATGAGGTCTCCCCGTCTCA	138	59.9
	Soltu.Atl.08_1G002000	WRKY family transcription factor	wrky	TCAAGCAGCAGCCAGATGAA	CGTTGTGGAAGTGTTGGCTG	99	60
	Soltu.Atl.08_1G008710	Protein of unknown function (DUF_B2219) domain containing protein	DUF_B2219	TGCCGCATACTCACAAACCT	TTCGCCACCTTTCCTTGGAA	143	59.9
